# Sphingolipid metabolism orchestrates the establishment of the adult hair follicle stem cell niche to control skin homeostasis

**DOI:** 10.1101/2024.01.09.574628

**Authors:** Franziska Peters, Susanne Brodesser, Kai Kruse, Hannes C.A. Drexler, Jiali Hu, Dominika Lukas, Esther von Stebut, Martin Krönke, Carien M. Niessen, Sara A. Wickström

## Abstract

Bioactive sphingolipids serve as an essential building block of membranes, forming a selective barrier that ensures subcellular compartmentalization and facilitates cell type-specific intercellular communication through regulation of the plasma membrane receptor repertoire. How cell type-specific lipid compositions are achieved and what is their functional significance in tissue morphogenesis and maintenance has remained unclear. Here, we identify a stem-cell specific role for ceramide synthase 4 (CerS4) in orchestrating fate decisions in skin epidermis. Deletion of CerS4 in the epidermis prevents the effective development of the adult hair follicle bulge stem cell (HFSCs) niche due to altered differentiation trajectories of HFSC precursors towards upper hair follicle and inner bulge fates. Mechanistically, HFSC differentiation defects arise from an imbalance of key ceramides and their derivate sphingolipids in HFSCs associated with hyperactivity of canonical Wnt signaling. Impaired HFSC niche establishment leads to disruption of hair follicle architecture and hair follicle barrier function, ultimately triggering a T helper cell 2 - dominated immune infiltration closely resembling human atopic dermatitis. This work uncovers a fundamental role for a cell state-specific sphingolipid profile in epidermal stem cell homeostasis and the role of an intact stem cell niche in maintaining an intact skin barrier.
