## Supplementary Tables 1 and 2 for "Sphingolipid metabolism orchestrates the establishment of the adult hair follicle stem cell niche to control skin homeostasis": Supplementary Table 2.xlsx

### Sheet: Supplementary Table 2
Human Phenotype Ontology Enrichment in CerS4 epi -/- organoids
source	term_name	term_id	negative_log10_of_adjusted_p_value
HP	Abnormal epidermal morphology	HP:0011124	5.68278
HP	Erythroderma	HP:0001019	5.22975
HP	Inflammatory abnormality of the skin	HP:0011123	4.85053
HP	Abnormality of skin physiology	HP:0011122	4.55616
HP	Congenital ichthyosiform erythroderma	HP:0007431	3.47716
HP	Epidermal thickening	HP:0011368	3.29917
HP	Scaling skin	HP:0040189	3.24837
HP	Congenital nonbullous ichthyosiform erythroderma	HP:0007479	3.17227
HP	Ichthyosis	HP:0008064	3.1025
HP	Extrapyramidal muscular rigidity	HP:0007076	3.00312
HP	Palmoplantar keratoderma	HP:0000982	2.73211
HP	Epidermal acanthosis	HP:0025092	2.59843
HP	Abnormality of the plantar skin of foot	HP:0100872	2.33734
HP	Thickened skin	HP:0001072	2.33137
HP	Storage in hepatocytes	HP:0031137	2.3039
HP	Dry skin	HP:0000958	2.29227
HP	Palmoplantar hyperkeratosis	HP:0000972	2.2602
HP	Elevated hepatic transaminase	HP:0002910	2.24487
HP	Palmar hyperkeratosis	HP:0010765	2.19678
HP	Plantar hyperkeratosis	HP:0007556	2.19678
HP	Orthokeratosis	HP:0040162	2.16339
HP	Hyperkeratosis	HP:0000962	2.06892
HP	Abnormal liver metabolite concentration	HP:0034644	1.96931
HP	Lipid accumulation in hepatocytes	HP:0006561	1.84536
HP	Intracerebral periventricular calcifications	HP:0007229	1.81866
HP	Panniculitis	HP:0012490	1.64906
HP	Increased inflammatory response	HP:0012649	1.61087
HP	Abnormal inflammatory response	HP:0012647	1.61087
HP	Moyamoya phenomenon	HP:0011834	1.58582
HP	Increased CSF interferon alpha	HP:0009709	1.52561
HP	Chronic CSF lymphocytosis	HP:0009704	1.52561
HP	Increased serum lactate	HP:0002151	1.50253
HP	Cardiovascular calcification	HP:0011915	1.43897
HP	Autosomal recessive inheritance	HP:0000007	1.43712
HP	Gangrene	HP:0100758	1.30663
